# SLAYER: A Computational Framework for Identifying Synthetic Lethal Interactions through Integrated Analysis of Cancer Dependencies

**DOI:** 10.1101/2024.05.01.592073

**Authors:** Ziv Cohen, Ekaterina Petrenko, Alma Sophia Barisaac, Enas R. Abu-Zhayia, Chen Yanovich-Ben-Uriel, Nabieh Ayoub, Dvir Aran

## Abstract

Synthetic lethality represents a promising therapeutic approach in precision oncology, yet systematic identification of clinically relevant synthetic lethal interactions remains challenging. Here we present SLAYER (Synthetic Lethality AnalYsis for Enhanced taRgeted therapy), a computational framework that integrates cancer genomic data and genome-wide CRISPR knockout screens to identify potential synthetic lethal interactions. SLAYER employs parallel analytical approaches examining both direct mutation-dependency associations and pathway-mediated relationships across 808 cancer cell lines. Our integrative method identified 4,332 statistically significant interactions, which were refined to 142 high-confidence candidates through stringent filtering for effect size, druggability, and clinical prevalence. Systematic validation against protein interaction databases revealed a 15-fold enrichment of known associations among SLAYER predictions compared to random gene pairs. Through pathway-level analysis, we identified inhibition of the aryl hydrocarbon receptor (AhR) as potentially synthetically lethal with RB1 mutations in bladder cancer. Experimental studies demonstrated selective sensitivity to AhR inhibition in RB1-mutant versus wild-type bladder cancer cells, which probably operates through indirect pathway-mediated mechanisms rather than direct genetic interaction. In summary, by integrating mutation profiles, gene dependencies, and pathway relationships, our approach provides a resource for investigating genetic vulnerabilities across cancer types.
