## Supplementary Table 1 for "SLAYER: A Computational Framework for Identifying Synthetic Lethal Interactions through Integrated Analysis of Cancer Dependencies"

### Sheet: Sheet1
driver_gene	partner_gene	cancer_types	delta_dependency	pvalue	driver_freq	STRING
APC	ASIC1	Colon Colorectal Cancer	-0.222945	0.0401562	73.3481	FALSE
APC	FKBP1A	Colon Colorectal Cancer	-0.229618	0.00958132	73.3481	FALSE
APC	PGD	Colon Colorectal Cancer	-0.236259	0.0194621	73.3481	FALSE
APC	POU2F2	Colon Colorectal Cancer	-0.253967	0.017217	73.3481	FALSE
ARID1A	BRD2	Bladder Cancer	-0.367345	0.0158531	25.7264	FALSE
ARID1A	G6PD	Bladder Cancer	-0.229345	0.0145749	25.7264	FALSE
ARID1A	KDM2A	Bladder Cancer	-0.372733	0.000300956	25.7264	TRUE
CDKN2A	CCND1	Pancreatic Cancer	-0.268718	0.00783235	17.3908	TRUE
CDKN2A	CDK6	Head and Neck Cancer	-0.256044	0.0424625	21.8846	TRUE
CDKN2A	EGFR	Pancreatic Cancer	-0.216839	0.0321336	17.3908	TRUE
CDKN2A	MYC	Head and Neck Cancer	-0.315027	0.00791561	21.8846	TRUE
CDKN2A	PFAS	Pancreatic Cancer	-0.230426	0.0380695	17.3908	FALSE
CDKN2A	POLE3	Pancreatic Cancer	-0.254361	0.0241367	17.3908	FALSE
CDKN2A	PSMB6	Pancreatic Cancer	-0.244664	0.0401315	17.3908	FALSE
COL11A1	DYRK1A	Skin Cancer	-0.297197	0.0203272	22.3726	FALSE
COL11A1	PCYT1A	Skin Cancer	-0.260683	0.0368661	22.3726	FALSE
CSMD3	ACTB	Lung Cancer	-0.253462	0.0455893	29.5293	FALSE
CSMD3	PSMB5	Lung Cancer	-0.308115	0.0489828	29.5293	FALSE
DNAH9	CTPS1	Lung Cancer	-0.296912	0.0171088	16.6579	FALSE
DNAH9	HSP90B1	Lung Cancer	-0.202872	0.0130609	16.6579	FALSE
FAT1	EP300	Head and Neck Cancer	-0.291924	0.0480602	22.5332	FALSE
HMCN1	ACY1	Skin Cancer	-0.208826	0.0355795	20.183	FALSE
HMCN1	BIRC5	Skin Cancer	-0.251062	0.0255737	20.183	FALSE
HMCN1	COX4I1	Skin Cancer	-0.267583	0.00924785	20.183	FALSE
HMCN1	PRKAB1	Skin Cancer	-0.201364	0.0112941	20.183	FALSE
HMCN1	PSMA1	Skin Cancer	-0.21532	0.026622	20.183	FALSE
HMCN1	YARS	Skin Cancer	-0.301717	0.00607813	20.183	FALSE
KDM6A	CCNB1	Bladder Cancer	-0.323125	0.0227049	25.1702	FALSE
KDM6A	CCND1	Bladder Cancer	-0.794899	0.00561144	25.1702	FALSE
KDM6A	CDC25A	Bladder Cancer	-0.256843	0.0295007	25.1702	FALSE
KDM6A	RAF1	Bladder Cancer	-0.368982	0.0385957	25.1702	FALSE
KDM6A	THBD	Bladder Cancer	-0.225757	0.0247521	25.1702	FALSE
KMT2D	ATP1A2	Lymphoma	-0.22575	0.000672437	30.7995	FALSE
KMT2D	BRD2	Bladder Cancer	-0.346625	0.0336593	28.2138	FALSE
KMT2D	CACNB3	Lymphoma	-0.289988	0.0395508	30.7995	FALSE
KMT2D	DNMT1	Lymphoma	-0.250761	0.0316841	30.7995	FALSE
KMT2D	G6PD	Bladder Cancer	-0.205358	0.00875741	28.2138	FALSE
KMT2D	HMGCR	Bladder Cancer	-0.214384	0.031253	28.2138	FALSE
KMT2D	MMP14	Lymphoma	-0.229743	0.0435352	30.7995	FALSE
KMT2D	OAZ1	Lymphoma	-0.238217	0.0268955	30.7995	FALSE
KMT2D	SLC15A4	Lymphoma	-0.241327	0.000435251	30.7995	FALSE
KMT2D	TUBA3C	Lymphoma	-0.208608	0.0438337	30.7995	FALSE
KMT2D	UCP1	Lymphoma	-0.217689	0.0403933	30.7995	FALSE
MUC16	ADSS	Lung Cancer	-0.297854	0.023493	41.0938	FALSE
MUC16	BCL2	Lung Cancer	-0.290963	0.0123978	41.0938	FALSE
MUC16	EP300	Lung Cancer	-0.439074	0.0447422	41.0938	FALSE
MUC16	FDPS	Lung Cancer	-0.366773	0.0357884	41.0938	FALSE
MUC16	NAMPT	Lung Cancer	-0.422863	0.0330633	41.0938	FALSE
MUC16	PFAS	Lung Cancer	-0.242956	0.0243608	41.0938	FALSE
MUC16	PSMB5	Lung Cancer	-0.23426	0.0273508	41.0938	FALSE
MUC16	PSMB6	Lung Cancer	-0.227709	0.0126441	41.0938	FALSE
RB1	ACTB	Bladder Cancer	-0.3079	0.00801232	16.7774	FALSE
RB1	AHR	Bladder Cancer	-0.387624	0.000215597	16.7774	TRUE
RB1	ASL	Bladder Cancer	-0.215864	0.0249019	16.7774	FALSE
RB1	ASMT	Bladder Cancer	-0.207338	0.012211	16.7774	FALSE
RB1	ATP1A1	Bladder Cancer	-0.263225	0.0127236	16.7774	FALSE
RB1	ATP6V1A	Bladder Cancer	-0.216993	0.0276292	16.7774	FALSE
RB1	CDK2	Bladder Cancer	-0.403645	0.000455071	16.7774	TRUE
RB1	DARS2	Bladder Cancer	-0.249699	0.030803	16.7774	FALSE
RB1	DHODH	Bladder Cancer	-0.235113	0.046302	16.7774	FALSE
RB1	EIF2S1	Bladder Cancer	-0.252303	0.0153671	16.7774	FALSE
RB1	PSMB5	Bladder Cancer	-0.329244	0.0102188	16.7774	FALSE
RYR2	ACSL3	Lung Cancer	-0.338157	0.0478468	39.5947	FALSE
RYR2	BCL2L1	Lung Cancer	-0.241338	0.000469048	39.5947	FALSE
RYR2	CCND1	Lung Cancer	-0.6063	0.00165402	39.5947	FALSE
RYR2	TTK	Lung Cancer	-0.274855	0.0281942	39.5947	FALSE
SMAD4	OGDH	Pancreatic Cancer	-0.204523	0.0103591	22.9655	FALSE
SMAD4	PSMB6	Pancreatic Cancer	-0.229013	0.0221942	22.9655	FALSE
SMAD4	SLC7A1	Pancreatic Cancer	-0.532555	0.0077495	22.9655	FALSE
TP53	ACTB	Bladder Cancer	-0.306792	0.0424746	49.5631	FALSE
TP53	ACTB	Colon Colorectal Cancer	-0.338141	0.0147759	55.7664	FALSE
TP53	AHCY	Liver Cancer	-0.20594	0.0257371	30.7787	FALSE
TP53	ASNS	Ovarian Cancer	-0.247876	0.0103799	91.5808	FALSE
TP53	ATP1B3	Breast Cancer	-0.246796	0.0427399	34.211	FALSE
TP53	ATP2A2	Skin Cancer	-0.291025	0.000764035	15.8695	FALSE
TP53	BIRC2	Head and Neck Cancer	-0.224988	0.00113793	72.2926	FALSE
TP53	CDK15	Colon Colorectal Cancer	-0.200562	0.0143374	55.7664	FALSE
TP53	CDK6	Skin Cancer	-0.449664	0.0329401	15.8695	TRUE
TP53	CDKN1A	Brain Cancer	-0.262812	0.0198248	50.2548	TRUE
TP53	CHEK1	Skin Cancer	-0.402156	0.0444314	15.8695	TRUE
TP53	CSNK2A1	Liver Cancer	-0.277163	0.0252815	30.7787	TRUE
TP53	CTPS1	Breast Cancer	-0.257263	0.0318744	34.211	FALSE
TP53	DHFR	Breast Cancer	-0.267961	0.00407662	34.211	TRUE
TP53	DHODH	Breast Cancer	-0.210819	0.0138347	34.211	FALSE
TP53	DOT1L	Bladder Cancer	-0.300318	0.0231653	49.5631	FALSE
TP53	EIF2S1	Breast Cancer	-0.258968	0.0134323	34.211	FALSE
TP53	FDPS	Ovarian Cancer	-0.30801	0.0137232	91.5808	FALSE
TP53	FPGS	Breast Cancer	-0.294123	0.024288	34.211	FALSE
TP53	GARS	Skin Cancer	-0.25662	0.0141724	15.8695	FALSE
TP53	GJA1	Brain Cancer	-0.267567	0.0319686	50.2548	FALSE
TP53	KEAP1	Head and Neck Cancer	-0.552404	0.0172901	72.2926	TRUE
TP53	KRAS	Colon Colorectal Cancer	-0.396225	0.0350192	55.7664	FALSE
TP53	MC5R	Colon Colorectal Cancer	-0.225896	0.0108586	55.7664	FALSE
TP53	NAMPT	Bladder Cancer	-0.239296	0.0468523	49.5631	TRUE
TP53	NAMPT	Brain Cancer	-0.308175	0.024896	50.2548	TRUE
TP53	NAMPT	Lung Cancer	-0.235213	0.0105178	66.3211	TRUE
TP53	PARS2	Bladder Cancer	-0.212197	0.00612008	49.5631	FALSE
TP53	PGD	Colon Colorectal Cancer	-0.207992	0.0269348	55.7664	FALSE
TP53	PGD	Head and Neck Cancer	-0.222082	0.0365599	72.2926	FALSE
TP53	PGD	Liver Cancer	-0.333881	0.033535	30.7787	FALSE
TP53	PGD	Ovarian Cancer	-0.286175	0.00295283	91.5808	FALSE
TP53	PLOD1	Colon Colorectal Cancer	-0.216374	0.0448781	55.7664	FALSE
TP53	PPIH	Ovarian Cancer	-0.20813	0.0353023	91.5808	FALSE
TP53	PTPN11	Ovarian Cancer	-0.310582	0.000455858	91.5808	FALSE
TP53	RPL11	Skin Cancer	-0.273757	0.00184087	15.8695	FALSE
TP53	RPS2	Colon Colorectal Cancer	-0.252696	0.0236385	55.7664	FALSE
TP53	SDHA	Liver Cancer	-0.235264	0.0445759	30.7787	FALSE
TP53	SOD1	Liver Cancer	-0.278693	0.0317997	30.7787	FALSE
TP53	SRC	Skin Cancer	-0.209896	0.00612491	15.8695	FALSE
TP53	TEK	Colon Colorectal Cancer	-0.229494	0.0208831	55.7664	FALSE
TP53	TOP1	Liver Cancer	-0.213948	0.0350968	30.7787	TRUE
TP53	TP53	Bladder Cancer	-0.50226	0.00680083	49.5631	FALSE
TP53	TP53	Brain Cancer	-0.424217	0.00534889	50.2548	FALSE
TP53	TP53	Lung Cancer	-0.413653	0.000214341	66.3211	FALSE
TP53	TP53	Ovarian Cancer	-0.520818	0.015063	91.5808	FALSE
TP53	TRPM7	Lung Cancer	-0.213888	0.0141251	66.3211	FALSE
TP53	TXN	Colon Colorectal Cancer	-0.390734	0.0145529	55.7664	TRUE
TP53	TXNRD1	Liver Cancer	-0.725493	0.0107375	30.7787	FALSE
TP53	VCAM1	Colon Colorectal Cancer	-0.211627	0.0168744	55.7664	FALSE
TPTE	CDK8	Skin Cancer	-0.330109	0.0094253	22.1405	FALSE
TPTE	GRIN2C	Skin Cancer	-0.252653	1.43e-09	22.1405	FALSE
TTN	ARPC2	Breast Cancer	-0.23136	0.000105528	16.5822	FALSE
TTN	ARPC3	Breast Cancer	-0.236635	0.0326904	16.5822	FALSE
TTN	ARPC4	Breast Cancer	-0.343591	0.0391792	16.5822	FALSE
TTN	CREBBP	Skin Cancer	-0.2027	0.0136783	76.2707	FALSE
TTN	CTPS1	Breast Cancer	-0.374171	0.0231583	16.5822	FALSE
TTN	DHFR	Breast Cancer	-0.294726	0.0156436	16.5822	FALSE
TTN	FURIN	Breast Cancer	-0.295582	0.0129749	16.5822	FALSE
TTN	GGT1	Breast Cancer	-0.258786	0.00534634	16.5822	FALSE
TTN	GLS	Breast Cancer	-0.217635	0.000405475	16.5822	FALSE
TTN	LPAR1	Breast Cancer	-0.276734	0.0387476	16.5822	FALSE
TTN	PTK2	Breast Cancer	-0.642268	0.0336149	16.5822	FALSE
TTN	PTK2	Skin Cancer	-0.242313	0.0369916	76.2707	FALSE
TTN	SRC	Skin Cancer	-0.216214	0.00188517	76.2707	FALSE
VHL	ASNA1	Kidney Cancer	-0.312093	0.00659996	19.1432	FALSE
VHL	DYRK1A	Kidney Cancer	-0.275877	0.0131145	19.1432	FALSE
VHL	GPER1	Kidney Cancer	-0.20212	0.0034172	19.1432	FALSE
VHL	PAPOLA	Kidney Cancer	-0.248069	0.014296	19.1432	FALSE
VHL	VCP	Kidney Cancer	-0.229774	0.0302606	19.1432	FALSE
XIRP2	AURKA	Lung Cancer	-0.296407	0.0391505	21.2951	FALSE
XIRP2	CDC25B	Lung Cancer	-0.249686	0.0385699	21.2951	FALSE
XIRP2	MAPK14	Lung Cancer	-0.22526	0.00734672	21.2951	FALSE
