## Supplementary Table 2 for "SLAYER: A Computational Framework for Identifying Synthetic Lethal Interactions through Integrated Analysis of Cancer Dependencies"

### Sheet: Sup2
Primer	Sequence
Scramble-shRNA-F	CCGGGTGGACTCTTGAAAGTACTATCTCGAGATTTGACGGGTGGATAATCTGTTTTT
Scramble-shRNA-R	AATTAAAAACAGATTATCCACCCGTCAAATCTCGAGATAGTACTTTCAAGAGTCCAC
Rb1-shRNA1-F	CCGGCAGAGATCGTGTATTGAGATTCTCGAGAATCTCAATACACGATCTCTGTTTTTG
Rb1-shRNA1-R	AATTCAAAAACAGAGATCGTGTATTGAGATTCTCGAGAATCTCAATACACGATCTCTG
Rb1-shRNA2-F	CCGGGTGCGCTCTTGAGGTTGTAATCTCGAGATTACAACCTCAAGAGCGCACTTTTTG
Rb1-shRNA2-R	AATTCAAAAAGTGCGCTCTTGAGGTTGTAATCTCGAGATTACAACCTCAAGAGCGCAC
Rb1-RT-F	TTGGATCACAGCGATACAAACTT
Rb1-RT-R	AGCGCACGCCAATAAAGACAT
